# Influence of ploidy and genetic background on stress tolerance of intraspecific yeast hybrids

**DOI:** 10.1101/2025.11.08.686703

**Authors:** Kaisa Rinta-Harri, Tino Koponen, Dominik Mojzita, Paula Jouhten, Gianni Liti, Kristoffer Krogerus

**Affiliations:** VTT Technical Research Centre of Finland, Tekniikantie 21, 02150, Espoo, Finland; Aalto University, School of Chemical Engineering, Department of Bioproducts and Biosystems, Kemistintie 1, 02150 Espoo, Finland; IRCAN, CNRS, INSERM, Côte d’Azur University, Nice, France

**Keywords:** yeast, breeding, heterosis, ploidy, stress tolerance

## Abstract

Hybrid vigor, or heterosis, is widely exploited in yeast strain improvement. Yet, how ploidy and genetic background jointly shape heterosis across industrially relevant stresses remains unclear. Here, we generated 1023 *Saccharomyces cerevisiae* intraspecific hybrids derived from 18 genetically diverse parents, using two different approaches, yielding sets of hybrids with variable ploidy for the same parental combinations. High-throughput growth assays in media with five stress conditions (14% ethanol, 1.5 M NaCl, 0.15 M lactic acid, 0.05 M acetic acid, 0.05 M HMF) revealed extensive heterosis across 6138 hybrid-condition combinations. Most combinations displayed mid-parent heterosis and over a third exceeded the best parent, with the strongest gains during growth in the presence of 14% ethanol and 1.5 M NaCl. Increasing ploidy was generally associated with reduced growth and reduced best-parent heterosis, whereas greater predicted hybrid heterozygosity or genetic distance between parents was positively associated with heterosis in the presence of 14% ethanol and 1.5 M NaCl. Domestication status also affected these trends, as crosses between two domesticated strains tended to perform better in the presence of ethanol and NaCl, while crosses between two wild strains grew best in control conditions and in the presence of acetic acid. Together, these results demonstrate condition-dependent contributions of ploidy and parentage to heterosis and provide targeted breeding strategies for the improvement of stress-tolerance in industrial yeasts.
