## Supplementary Figures and Tables for "Influence of ploidy and genetic background on stress tolerance of intraspecific yeast hybrids": Supplementary_Table_S1.tsv

Strain_name	Wild_type_name	Heterozygosity	Measured_ploidy	Population_type	SNPs_compared_to_wild_type
A2	A2	NA	2.3	Domesticated	NA
B5	B5	NA	2.15	Domesticated	NA
B8	B8	NA	2	Domesticated	NA
B11	B11	NA	2.1	Domesticated	NA
C2	C2	NA	4	Domesticated	NA
C6	C6	NA	1.93	Domesticated	NA
C9	C9	NA	1.88	Domesticated	NA
C11	C11	NA	4.13	Domesticated	NA
E1	E1	NA	2.05	Domesticated	NA
E4	E4	NA	2.15	Wild	NA
E10	E10	NA	2.18	Domesticated	NA
F3	F3	NA	1.93	Wild	NA
F6	F6	NA	1.78	Wild	NA
F12	F12	NA	2.15	Wild	NA
G6	G6	NA	1.85	Wild	NA
G8	G8	NA	1.53	Wild	NA
H6	H6	NA	3.83	Domesticated	NA
H9	H9	NA	3.5	Domesticated	NA
A2_MATa_LYS	A2	584	2.38	Domesticated	1
B5_MATa_LYS	B5	30461	2.25	Domesticated	0
B8_MATa_LYS	B8	13590	4.04	Domesticated	8
C2_MATa_LYS	C2	36657	4.05	Domesticated	1
C6_MATa_LYS	C6	7370	1.85	Domesticated	2
C9_MATa_LYS	C9	847	1.93	Domesticated	34
C11_MATa_LYS	C11	66005	4.33	Domesticated	0
E1_MATa_LYS	E1	1560	2.1	Domesticated	3
E4_MATa_LYS	E4	5342	2.1	Wild	2
E10_MATa_LYS	E10	651	2.18	Domesticated	6
F3_MATa_LYS	F3	902	2.23	Wild	9
F6_MATa_LYS	F6	1041	1.93	Wild	3
F12_MATa_LYS	F12	690	3.8	Wild	2
G6_MATa_LYS	G6	1093	1.95	Wild	2
G8_MATa_LYS	G8	849	1.95	Wild	5
H6_MATa_LYS	H6	44523	3.67	Domesticated	1
H9_MATa_LYS	H9	50775	4.1	Domesticated	3
A2_HO_MATa_LYS	A2	562	1.18	Domesticated	6
B8_HO_MATa_LYS	B8	1099	1.94	Domesticated	30
C2_HO_MATa_LYS	C2	21435	3.9	Domesticated	18
C6_HO_MATa_LYS	C6	944	0.93	Domesticated	20
C9_HO_MATa_LYS	C9	824	0.93	Domesticated	34
C11_HO_MATa_LYS	C11	36921	2.3	Domesticated	4
E4_HO_MATa_LYS	E4	826	1.13	Wild	7
F3_HO_MATa_LYS	F3	908	1.1	Wild	16
F6_HO_MATa_LYS	F6	1030	0.93	Wild	6
F12_HO_MATa_LYS	F12	702	0.95	Wild	6
G6_HO_MATa_LYS_1	G6	1074	0.88	Wild	4
G6_HO_MATa_LYS_2	G6	1054	0.93	Wild	10
H6_HO_MATa_LYS	H6	45054	3.8	Domesticated	0
H9_HO_MATa_LYS	H9	26588	2.1	Domesticated	4
A2_MATalpha_URA	A2	583	2.1	Domesticated	1
B5_MATalpha_URA	B5	30206	2.28	Domesticated	1
B8_MATalpha_URA	B8	13425	2.05	Domesticated	9
B11_MATalpha_URA	B11	22084	1.9	Domesticated	7
C2_MATalpha_URA	C2	35881	4.04	Domesticated	3
C6_MATalpha_URA	C6	7392	1.9	Domesticated	7
C9_MATalpha_URA	C9	825	2	Domesticated	33
C11_MATalpha_URA	C11	62131	3.6	Domesticated	5
E1_MATalpha_URA	E1	1448	1.93	Domesticated	3
E4_MATalpha_URA	E4	5687	2.15	Wild	1
E10_MATalpha_URA	E10	676	2.1	Domesticated	7
F3_MATalpha_URA	F3	907	2.3	Wild	8
F6_MATalpha_URA	F6	1020	1.93	Wild	6
F12_MATalpha_URA	F12	730	3.55	Wild	4
G6_MATalpha_URA	G6	1104	2.08	Wild	9
G8_MATalpha_URA	G8	899	2.03	Wild	7
H6_MATalpha_URA	H6	45556	3.73	Domesticated	0
H9_MATalpha_URA	H9	51456	3.72	Domesticated	4
A2_HO_MATalpha_URA	A2	569	1.15	Domesticated	4
B5_HO_MATalpha_URA	B5	840	1.12	Domesticated	40
B8_HO_MATalpha_URA	B8	1076	0.96	Domesticated	33
B11_HO_MATalpha_URA	B11	708	0.93	Domesticated	41
C2_HO_MATalpha_URA	C2	21554	2.05	Domesticated	18
C6_HO_MATalpha_URA	C6	924	2.1	Domesticated	23
C9_HO_MATalpha_URA	C9	798	0.93	Domesticated	35
E4_HO_MATalpha_URA	E4	788	0.95	Wild	28
F3_HO_MATalpha_URA	F3	914	2.13	Wild	12
F6_HO_MATalpha_URA	F6	1039	0.88	Wild	4
F12_HO_MATalpha_URA	F12	691	1.85	Wild	9
G6_HO_MATalpha_URA_1	G6	1094	2.88	Wild	11
G6_HO_MATalpha_URA_2	G6	1079	1.78	Wild	12
H6_HO_MATalpha_URA	H6	43875	3.9	Domesticated	0
H9_HO_MATalpha_URA	H9	27166	3.76	Domesticated	4
