## Supplementary Figures and Tables for "Influence of ploidy and genetic background on stress tolerance of intraspecific yeast hybrids": Supplementary_Table_S3.xlsx

### Sheet: Sheet1
PCR primers
MAT_a_fw	ACTCCACTTCAAGTAAGAGTTTG	MATa, forward
MAT_alpha_fw	GCACGGAATATGGGACTACTTCG	MATalpha, forward
MAT_rv	AGTCACATCAAGATCGTTTATGG	MAT locus, reverse
HO_fw	TACCGCTGGGCGTTATTAGG	diagnostic primers for HO deletion, forward
HO_rv	ACCAAGGCCATGTCTTCTCG	diagnostic primers for HO deletion, reverse
LYS2_fw	GCTTCTAGAGGCATCGCACA	diagnostic primers for LYS2 deletion, forward
LYS2_rv	TAGACCCATGGTGGAACCCT	diagnostic primers for LYS2 deletion, reverse
URA3_fw	GCTGTGGTTTCAGGGTCCAT	diagnostic primers for URA3 deletion, forward
URA3_rv	GGTTCTGGCGAGGTATTGGA	diagnostic primers for URA3 deletion, reverse
CRISPR/Cas9 protospacer sequences
MATa	GTTCTAAAAATGCCCGTGCT	sgRNA protospacer sequence targetting MATa
MATalpha	CAAATCATACAGAAACACAG	sgRNA protospacer sequence targetting MATalpha
HO	AAACATGTAAGGCTTCATTA	sgRNA protospacer sequence targetting HO
LYS2	TGTGGGCGTAAAAAGTCATG	sgRNA protospacer sequence targetting LYS2
URA3	GGGTCAACAGTATAGAACCG	sgRNA protospacer sequence targetting URA3
CRISPR/Cas9 repair oligos
HO_repair_oligo	CATATCCTCATAAGCAGCAATCAATTCCATCTATACTTTAAAATGGTATATTAGTTTAAAAAGTTGTATGTAATAAAAGTAAAATTTAAT	donor DNA for HO deletion
HO_repair_oligo_RC	ATTAAATTTTACTTTTATTACATACAACTTTTTAAACTAATATACCATTTTAAAGTATAGATGGAATTGATTGCTGCTTATGAGGATATG	donor DNA for HO deletion, reverse complement
LYS2_repair_oligo	TGAAAAACTGCTAATTATAGAGAGATATCACAGAGTTACTCACTAGGTTGAGCATTACGTATGATATGTCCATGTACAATAATTAAATAT	donor DNA for LYS2 deletion
LYS2_repair_oligo_RC	ATATTTAATTATTGTACATGGACATATCATACGTAATGCTCAACCTAGTGAGTAACTCTGTGATATCTCTCTATAATTAGCAGTTTTTCA	donor DNA for LYS2 deletion, reverse complement
URA3_repair_oligo	ACCCAACTGCACAGAACAAAAACCTGCAGGAAACGAAGATAAATCAAAACTGTATTATAAGTAAATGCATGTATACTAAACTCACAAATT	donor DNA for URA3 deletion
URA3_repair_oligo_RC	AATTTGTGAGTTTAGTATACATGCATTTACTTATAATACAGTTTTGATTTATCTTCGTTTCCTGCAGGTTTTTGTTCTGTGCAGTTGGGT	donor DNA for URA3 deletion, reverse complement
